# Droplet-based Random Barcode Transposon-site Sequencing (Droplet RB-TnSeq) to characterize phage-host interactions

**DOI:** 10.1101/2025.09.29.679331

**Authors:** Fangchao Song, Allison Hung, Madeline Moore, Vivek Mutalik, Adam P. Arkin

**Affiliations:** Environmental Genomics & Systems Biology Division, Lawrence Berkeley National Laboratory, Berkeley, CA, US; Department of Molecular and Cell Biology, University of California at Berkeley, Berkeley, CA, US; Department of Bioengineering, University of California at Berkeley, Berkeley, CA, US

**Keywords:** droplet RB-TnSeq, bacteriophage T4 and N4, phage resistance, droplet microfluidics, random barcode transposon-site sequencing (RB-TnSeq)

## Abstract

Bacteriophages (phages), the most abundant self-replicating entities on Earth, are central to microbial ecology and hold promise as therapies against antibiotic-resistant pathogens. However, the molecular determinants of phage adaptation to hosts remain poorly defined. While bulk genetic screens such as transposon sequencing are high throughput, running all mutants in mixed populations biases outcomes toward phage receptor discovery. Competition among resistant mutants and the escalating multiplicity of infection (MOI) from additional phages released from lysed cells often mask moderately acting host factors—such as inner-membrane and energy-transduction systems supporting DNA entry, surface modifiers, and regulators of host defense. To overcome these limitations, we developed droplet-based random barcode transposon-site sequencing (Droplet RB-TnSeq), which encapsulates single barcoded mutant cells with defined phage titers. Applying this method to *Escherichia coli* infected with phages T4 and N4, we reproducibly recovered known determinants (*ompC* for T4 and *nfrA/B* for N4) and identified additional contributors, including membrane proteins, polysaccharide modifiers, signaling modules, and several uncharacterized genes. Notably, mutations in *chbR/C/F*, *ygaZ/H*, and *yfbO/L* were found to confer resistance to N4, validated by plaque assays and complementation. Droplet RB-TnSeq thus enables genome-wide dissection of host factors beyond receptor-level interactions under well-controlled infection conditions.
