## Supplementary material for "Droplet-based Random Barcode Transposon-site Sequencing (Droplet RB-TnSeq) to characterize phage-host interactions": Table S1-S4

### Sheet: T1_Bacteria
Strains/Host	plasmids	Source
E. coli K-12 BW25113		Lab stock
E. coli K-12 BW25113 ΔompF		Keio mutation library
E. coli K-12 BW25113 ΔygaZ		Keio mutation library
E. coli K-12 BW25113 ΔygaH		Keio mutation library
E. coli K-12 BW25113 ΔchbR		Keio mutation library
E. coli K-12 BW25113 ΔchbC		Keio mutation library
E. coli K-12 BW25113 ΔchbF		Keio mutation library
E. coli K-12 BW25113 ΔycjQ		Keio mutation library
E. coli K-12 BW25113 ΔwaaD		Keio mutation library
E. coli K-12 BW25113 ΔwaaF		Keio mutation library
E. coli K-12 BW25113 ΔyibA		Keio mutation library
E. coli K-12 BW25113 ΔyfbO		Keio mutation library
E. coli K-12 BW25113 ΔyfbL		Keio mutation library
E. coli K-12 BW25113 ΔnarW		Keio mutation library
E. coli K-12 BW25113 ΔwaaC		Keio mutation library
E. coli K-12 BW25113 ΔnlpC		Keio mutation library
E. coli K-12 BW25113 ΔwaaF		Keio mutation library
E. coli K-12 BW25113 ΔletA		Keio mutation library
E. coli K-12 AG1	pCA24N-chbR	ASKA library
E. coli K-12 AG1	pCA24N-chbC	ASKA library
E. coli K-12 AG1	pCA24N-chbF	ASKA library
E. coli K-12 AG1	pCA24N-yfbO	ASKA library
E. coli K-12 AG1	pCA24N-yfbL	ASKA library
E. coli K-12 AG1	pCA24N-ygaZ	ASKA library
E. coli K-12 AG1	pCA24N-ygaH	ASKA library
E. coli K-12 BW25113 ΔchbR	pCA24N-chbR	This work
E. coli K-12 BW25113 ΔchbC	pCA24N-chbC	This work
E. coli K-12 BW25113 ΔchbF	pCA24N-chbF	This work
E. coli K-12 BW25113 ΔyfbO	pCA24N-yfbO	This work
E. coli K-12 BW25113 ΔyfbL	pCA24N-yfbL	This work
E. coli K-12 BW25113 ΔygaZ	pCA24N-ygaZ	This work
E. coli K-12 BW25113 ΔygaH	pCA24N-ygaH	This work

### Sheet: T1_Phage
Phages	Sources	Phage genome accession #
T3	Arkin Lab stock, UC Berkeley	NC_003298.1
T4	Elizabeth Kutter Lab, The evergreen state College, Olympia	AF158101.6
T5	E coli Genetic Stock center, CGSC#: 12144	NC_005859.1
T6	ATCC 11303-B6	MH550421.1
T7	E coli Genetic Stock center, CGSC#: 12146	NC_001604.1
N4	Lucia B. Rothman-Denes, Univ Chicago	EF056009.1
LZ4	Elizabeth Kutter Lab, The evergreen state College, Olympia	Not determined
P1vir	Jason Gill Lab Texas A&M University	NC_005856.1
lambda c1857	Calendar Lab stock, UC Berkeley	NC_001416.1

### Sheet: T2_plasmid
Plasmid	Sources
pCA24N-chbR	ASKA library
pCA24N-chbC	ASKA library
pCA24N-chbF	ASKA library
pCA24N-yfbO	ASKA library
pCA24N-yfbL	ASKA library
pCA24N-ygaZ	ASKA library
pCA24N-ygaH	ASKA library
pCA24N	ASKA library

### Sheet: T3_primers
Primer	Sequence	Notes
oAH1-bt2316-downF	taatcatgccaagccgacaatt
oAH1-bt2316-downR	tacccgttgctctactactc
oAH1-bt2316-upF	acgatccatgtcatcctcacaag
oAH1-KanR-F	CAGTCATAGCCGAATAGCCT
oAH2-KanR-R	CGGTGCCCTGAATGAACTGC
oAH3-yfbL-F	actgggttgttgttgctgac
oAH4-yfbL-R	cgtaatcctgaaagcgtgtcatg
oAH5-yfbO-F	tcacttaaccattccatgtcaaacc
oAH6-yfbO-R	ctcctgaccaataggccagt
oAH7-nlpC-F	atcggcaggaaatagcaatcag
oAH8-nlpC-R	gattgtgatgagcagtcacgat
oAH9-yibA-F	acagggataactgatcgtgtca
oAH10-yibA-R	tctggtttttcatctgctccac
oAH11-yebS-F	agcaaataaaaacctgcccagt
oAH12-yebS-R	caataccatccgccgacataaa
oAH13-chbF-F	aagcatcttcttctgccaactg
oAH14-chbF-R	gcaaaacgccaatgcagattat
oAH15-chbR-F	gcgatccagcgttttataaagc
oAH16-chbR-R	ctgatcatcaactccggacaag
oAH17-chbC-F	catccgtgactgatccatcatg
oAH18-chbC-R	tatatgttgcccgaaatccagc
oAH19-wcaF-F	aatgcagatggaatttcgggtt
oAH20-wcaF-R	taaagtttcttccgactacgcg
oAH21-ompC-F	gccttcaagaacggtaacttca
oAH22-ompC-R	ttcgccattccgcaataatctt
oAH23-ygaZ-F	acttactggtctggtggcg
oAH24-ygaZ-R	gttgggatgataatgctgcgt
oAH25-ygaH-F	caaggttatcccgccgttgaag
oAH26-ygaH-R	acgtctcgttaatcccctgagc
oAH28-nfrA-F	aattccggatcggcgttc
oAH29-nfrA-R	cagcaggccggtgaaatc
oAH-bt2316-upR	caatacgggaactaaggctgtc
pCA-check-F	ggcgtatcacgaggccctttcgtcttcacc
pCA-check-R	ttgcatcaccttcaccctctccactgacag
pKNOCK-f	ccgggctgcaggaattcg
pKNOCK-pcrcheck-R	ttgaaacacatagaaagttgctg
