## Supplementary material for "Droplet-based Random Barcode Transposon-site Sequencing (Droplet RB-TnSeq) to characterize phage-host interactions": Table S5

### Sheet: N4_f3t3
Locus tag	Gene	KEGG number	Description	Fitness score	t score
b0568	nfrA	K11739	bacteriophage N4 receptor, outer membrane subunit (NCBI)	12.665	66.7064
b0569	nfrB	K11740	bacteriophage N4 receptor, inner membrane subunit (NCBI)	12.5664	44.4255
b2683	ygaH		predicted inner membrane protein (NCBI)	12.2794	17.6837
b3398	igaA		predicted inner membrane protein (NCBI)	12.1751	29.7489
b1786	dgcJ		orf, hypothetical protein (VIMSS)	12.1289	68.2162
b3786	wecB	K01791	UDP-N-acetyl glucosamine-2-epimerase (NCBI)	10.7058	50.9073
b0222	gmhA	K03271	phosphoheptose isomerase (NCBI)	8.91601	8.51804
b0217	yafT		predicted aminopeptidase (NCBI)	7.7485	18.7905
b3264	envR	K18140	DNA-binding transcriptional regulator (NCBI)	7.63062	15.9474
b2682	ygaZ		predicted transporter (NCBI)	7.37175	4.60623
b2271	yfbL		putative aminopeptidase (VIMSS)	6.81998	10.3598
b4600	ydfJ			6.74864	8.79957
b3043	ygiL		predicted fimbrial-like adhesin protein (NCBI)	6.71915	13.4043
b1498	ydeN	K01138	putative sulfatase (VIMSS)	6.39367	10.5926
b3621	rfaC	K02841	ADP-heptose:LPS heptosyl transferase I (NCBI)	6.36541	15.1752
b3525	pdeH	K21086	orf, hypothetical protein (VIMSS)	6.34293	5.79398
b0648	ybeU		predicted tRNA ligase (NCBI)	6.16735	13.415
b4325	yjiC		orf, hypothetical protein (VIMSS)	6.09883	6.95535
b4579	yaiX			6.04192	17.2058
b3545	proK	K14232	tRNA-Pro (NCBI)	6.04127	4.1872
b2831	mutH	K03573	DNA mismatch repair protein (NCBI)	6.02141	3.82868
b0740	tolB	K03641	translocation protein TolB precursor (NCBI)	5.95221	13.0531
b1368	ynaA		Rac prophage; predicted tail protein (RefSeq)	5.84973	9.06026
b3119	tdcR	K07591	threonine dehydratase operon activator protein (VIMSS)	5.69985	4.19023
b4348	hsdS	K01154	specificity determinant for hsdM and hsdR (NCBI)	5.67716	13.2077
b1737	chbC	K02761	N,N'-diacetylchitobiose-specific enzyme IIC component of PTS (NCBI)	5.67566	13.6509
b4133	cadC	K03765	DNA-binding transcriptional activator (NCBI)	5.6669	17.8165
b0226	dinJ	K07473	predicted antitoxin of YafQ-DinJ toxin-antitoxin system (NCBI)	5.62573	3.89126
b0532	sfmD	K07354	predicted outer membrane export usher protein (NCBI)	5.53595	18.9661
b2166	psuK	K16328	predicted kinase (NCBI)	5.13766	14.9381
b1319	ompG	K14053	outer membrane porin (NCBI)	5.12895	13.1751
b3806	cyaA	K05851	adenylate cyclase (NCBI)	5.09675	14.6436
b2373	oxc	K01577	hypothetical protein (NCBI)	5.06651	13.0757
b3048	yqiI		hypothetical protein (NCBI)	5.04783	10.2033
b4571	wbbL			5.02145	6.15577
b0511	allW	K10975	putative transport protein (VIMSS)	4.99254	10.1331
b3594	yibA		lyase containing HEAT-repeat (NCBI)	4.98266	8.63464
b1323	tyrR	K03721	DNA-binding transcriptional dual regulator, tyrosine-binding (NCBI)	4.96596	3.59608
b3508	yhiD	K07507	predicted Mg(2+) transport ATPase inner membrane protein (NCBI)	4.83693	20.6947
b0135	yadC		predicted fimbrial-like adhesin protein (NCBI)	4.76687	12.6854
b4481	wecF	K12582	4-alpha-L-fucosyltransferase (NCBI)	4.72084	6.637
b2339	yfcV		predicted fimbrial-like adhesin protein (NCBI)	4.70629	10.4836
b3727	pstC	K02037	phosphate transporter subunit (NCBI)	4.70214	9.8525
b3620	waaF	K02843	ADP-heptose:LPS heptosyltransferase II (NCBI)	4.68483	13.2047
b4675	yoaJ		expressed protein (RefSeq)	4.66289	5.68367
b2056	wcaD	K13620	predicted colanic acid polymerase (NCBI)	4.65045	12.6615
b3861	yihF		putative GTP-binding protein (VIMSS)	4.59661	11.0701
b2054	wcaF	K03818	predicted acyl transferase (NCBI)	4.51473	8.52646
b1268	yciQ		predicted inner membrane protein (NCBI)	4.5013	13.6532
b2513	yfgM		hypothetical protein (NCBI)	4.45689	6.15356
b1542	ydfI		predicted mannonate dehydrogenase (NCBI)	4.39102	5.29581
b4313	fimE	K07358	tyrosine recombinase/inversion of on/off regulator of fimA (NCBI)	4.28904	13.6625
b3210	arcB	K07648	hybrid sensory histidine kinase in two-component regulatory system with ArcA (NCBI)	4.25843	10.9706
b2863	ygeQ		orf, hypothetical protein (VIMSS)	4.23658	14.0436
b1626	ydgK		orf, hypothetical protein (VIMSS)	4.2037	5.5999
b4201	priB	K02686	primosomal replication protein N (NCBI)	4.17319	6.14173
b0319	yahE		hypothetical protein (NCBI)	4.1227	8.79153
b3509	hdeB	K19778	orf, hypothetical protein (VIMSS)	4.04515	13.9693
b1185	dsbB	K03611	reoxidizes DsbA protein following formation of disulfide bond in P-ring of flagella. (VIMSS)	4.0355	4.37438
b0965	yccU	K06929	orf, hypothetical protein (VIMSS)	4.01211	3.53381
b3618	htrL		involved in lipopolysaccharide biosynthesis (VIMSS)	4.01195	10.798
b2281	nuoI	K00338	NADH dehydrogenase subunit I (NCBI)	4.00711	5.33516
b1047	opgC	K11941	glucans biosynthesis protein (NCBI)	3.98537	12.187
b1328	pgrR	K24082	predicted DNA-binding transcriptional regulator (NCBI)	3.95773	9.33667
b2362	yfdS		CPS-53 (KpLE1) prophage; predicted protein (NCBI)	3.95431	7.07733
b0588	fepC	K23188	iron-enterobactin transporter subunit (NCBI)	3.87847	4.07327
b1699	ydiS	K00313	predicted oxidoreductase with FAD/NAD(P)-binding domain (NCBI)	3.84327	4.43881
b3142	yraH		predicted fimbrial-like adhesin protein (NCBI)	3.83284	9.25858
b1905	ftnA	K02217	ferritin iron storage protein (cytoplasmic) (NCBI)	3.82839	7.33236
b2144	sanA	K03748	hypothetical protein (NCBI)	3.80253	10.9364
b1329	mppA	K15580	putative transport periplasmic protein (VIMSS)	3.80197	9.43145
b1956	dgcQ	K21085	orf, hypothetical protein (VIMSS)	3.79004	3.21777
b0968	yccX	K01512	predicted acylphosphatase (NCBI)	3.74952	5.84813
b3493	pitA	K16322	phosphate transporter, low-affinity (NCBI)	3.73784	9.62371
b3658	selC	K14238	tRNA-Sec (NCBI)	3.72454	3.21113
b1108	ycfP	K07000	orf, hypothetical protein (VIMSS)	3.69085	8.34101
b2761	cas3	K07012	conserved protein, member of DEAD box family (NCBI)	3.66177	11.7446
b3631	waaG	K02844	glucosyltransferase I (NCBI)	3.58339	17.5576
b1070	flgN	K02399	export chaperone for FlgK and FlgL (NCBI)	3.57362	5.72567
b3817	yigF		conserved inner membrane protein (NCBI)	3.5576	9.76507
b0342	lacA	K00633	galactoside O-acetyltransferase (NCBI)	3.551	12.5068
b1177	ycgJ		hypothetical protein (NCBI)	3.5325	4.97437
b4061	pdeC		predicted signal transduction protein (EAL domain containing protein) (NCBI)	3.52682	14.5348
b1967	hchA	K05523	chaperone protein HchA (NCBI)	3.52109	5.96168
b3680	yidL		predicted DNA-binding transcriptional regulator (RefSeq)	3.50366	10.7886
b3469	zntA	K01534	zinc, cobalt and lead efflux system (NCBI)	3.4593	11.7988
b3324	gspC	K02452	general secretory pathway component, cryptic (NCBI)	3.45249	10.8705
b1430	tehB	K16868	predicted S-adenosyl-L-methionine-dependent methyltransferase (NCBI)	3.43191	3.94372
b1426	ydcH	K09794	orf, hypothetical protein (VIMSS)	3.4253	6.49495
b4414	tff		unknown RNA (NCBI)	3.40433	5.5444
b0563	tfaX		DLP12 prophage; predicted protein (RefSeq)	3.38502	7.07515
b3150	dolP		hypothetical protein (NCBI)	3.38132	3.5528
b2677	proV	K02000	glycine betaine transporter subunit (NCBI)	3.35909	13.1559
b2149	mglA	K10542	fused methyl-galactoside transporter subunits of ABC superfamily: ATP-binding components (NCBI)	3.35602	9.14903
b0005	yaaX		hypothetical protein (NCBI)	3.35475	3.00708
b4204	yjfZ		hypothetical protein (NCBI)	3.3428	9.62381
b2040	rfbD	K00067	dTDP-4-dehydrorhamnose reductase subunit, NAD(P)-binding, of dTDP-L-rhamnose synthase (NCBI)	3.33361	7.78784
b1611	fumC	K01679	fumarate hydratase (NCBI)	3.33047	5.0961
b2756	casE	K19126	hypothetical protein (NCBI)	3.32597	4.21446
b0076	leuO	K05798	probable transcriptional activator for leuABCD operon (VIMSS)	3.30313	6.71898
b4487	yjdP		hypothetical protein (NCBI)	3.30187	3.90853
b2317	dedA	K03975	conserved inner membrane protein (NCBI)	3.28564	3.16413
b0585	fes	K07214	enterobactin/ferric enterobactin esterase (NCBI)	3.21307	4.34889
b4156	yjeM		putative transport (VIMSS)	3.16268	12.8037
b1308	pspE	K03972	thiosulfate:cyanide sulfurtransferase (rhodanese) (NCBI)	3.16173	3.38989
b0353	mhpT	K05819	putative transport protein (VIMSS)	3.15815	3.87751
b1343	dbpA	K05591	ATP-dependent RNA helicase, specific for 23S rRNA (NCBI)	3.14897	3.17941
b2181	yejG		hypothetical protein (NCBI)	3.14117	5.33445
b4132	cadB	K03757	predicted lysine/cadaverine transporter (NCBI)	3.13639	15.2216
b2600	tyrA	K14187	fused chorismate mutase T/prephenate dehydrogenase (NCBI)	3.06864	3.52945
b2278	nuoL	K00341	NADH dehydrogenase subunit L (NCBI)	3.05199	10.8896
b3659	setC	K03291	predicted sugar efflux system (NCBI)	3.04893	11.2369
b2577	yfiE		putative transcriptional regulator LYSR-type (VIMSS)	3.02728	4.13411
b1991	cobT	K00768	nicotinate-nucleotide--dimethylbenzimidazolephosphoribosyltransferase (NCBI)	3.01577	4.37634
b4457	csrC	K18516	regulatory RNA (NCBI)	3.0011	3.69862

### Sheet: T4_f3t3
	locusId	Locus tag	Gene	KEGG number	Description	Fitness score	t score
1728	16323	b2215	ompC	K09475	outer membrane porin protein C (NCBI)	11.16	28.3001
2670	17523	b3462	ftsX	K09811	predicted transporter subunit: membrane component of ABC superfamily (NCBI)	6.66651	19.0954
2627	17467	b3404	envZ	K07638	osmolarity sensor protein (NCBI)	6.50447	9.46208
2656	17507	b3446	yrhB		hypothetical protein (NCBI)	5.95781	9.83267
1778	16381	b2274	yfbO		predicted protein (RefSeq)	5.61781	12.3086
1080	15529	b1407	ydbD		orf, hypothetical protein (VIMSS)	5.61617	4.55435
1030	15450	b1330	ynal	K16052	conserved inner membrane protein (NCBI)	5.56415	8.66441
903	15290	b1168	pdeG	K26148	putative proteases (VIMSS)	5.48599	5.89948
1324	15853	b1735	chbR	K03490	DNA-binding transcriptional dual regulator (NCBI)	5.44697	9.59002
3321	18349	b4325	yjiC		orf, hypothetical protein (VIMSS)	5.41013	7.39139
1357	15890	b1772	ydjH		putative kinase (VIMSS)	5.31215	7.22149
3296	18323	b4299	yjhl		KpLE2 phage-like element; predicted DNA-binding transcriptional regulator (NCBI)	5.21545	7.63182
3591	1937228	b4559	ghoT	K18839	hypothetical protein (NCBI)	5.16503	8.96603
1232	15734	b1613	manA	K01809	mannose-6-phosphate isomerase (VIMSS)	5.15179	3.29519
2214	16903	b2822	recC	K03583	exonuclease V (RecBCD complex), gamma chain (NCBI)	5.08451	10.2329
1150	15619	b1498	ydeN	K01138	putative sulfatase (VIMSS)	5.01753	14.3401
1112	15569	b1448	mnaT	K24217	predicted acyltransferase with acyl-CoA N-acyltransferase domain (NCBI)	5.00872	4.83281
3587	1937202	b4407	thiS	K03154	sulfur carrier protein ThiS (NCBI)	4.96669	3.16577
2628	17468	b3405	ompR	K07659	osmolarity response regulator (NCBI)	4.92977	6.60529
953	15358	b1238	tdk	K00857	thymidine kinase (NCBI)	4.89995	7.73859
96	14284	b0138	yadM		putative fimbrial-like protein (VIMSS)	4.81153	14.3191
1354	15887	b1769	ydjE	K08369	predicted transporter (NCBI)	4.72809	11.529
1325	15855	b1737	chbC	K02761	N,N'-diacetylchitobiose-specific enzyme IIC component of PTS (NCBI)	4.63543	8.46893
2714	17577	b3516	gadX	K21905	DNA-binding transcriptional dual regulator (NCBI)	4.60638	20.6018
1210	15710	b1589	ynfG	K07311	oxidoreductase, Fe-S subunit (NCBI)	4.6055	3.99789
1078	15522	b1400	paaY	K02617	predicted hexapeptide repeat acetyltransferase (NCBI)	4.57374	3.50378
1776	16378	b2271	yfbL		putative aminopeptidase (VIMSS)	4.56748	12.0223
1323	15852	b1734	chbF	K01222	cryptic phospho-beta-glucosidase, NAD(P)-binding (NCBI)	4.50684	9.8965
1310	15827	b1708	nlpC	K13695	predicted lipoprotein (NCBI)	4.24672	4.25082
3340	18372	b4348	hsdS	K01154	specificity determinant for hsdM and hsdR (NCBI)	4.13487	11.7452
3652	3446246	b4656	yjhY			4.13319	3.57299
1059	15499	b1377	ompN	K14062	outer membrane pore protein N, non-specific (NCBI)	4.12657	6.84931
210	14439	b0301	rclC	K21741	orf, hypothetical protein (VIMSS)	4.09214	7.42805
3169	18161	b4133	cadC	K03765	DNA-binding transcriptional activator (NCBI)	4.05869	19.6112
3470	1936815	b2635	ypjK		CP4-57 prophage; predicted inner membrane protein (NCBI)	4.04926	4.71965
555	14873	b0741	pal	K03640	peptidoglycan-associated outer membrane lipoprotein (NCBI)	4.03462	5.17238
2782	17655	b3594	yibA		lyase containing HEAT-repeat (NCBI)	4.03151	6.88716
801	15146	b1023	pgaB	K11931	predicted enzyme associated with biofilm formation (NCBI)	3.99646	11.5535
905	15294	b1172	ymgG		conserved protein, UPF0757 family (RefSeq)	3.96486	7.22635
2301	17025	b2946	rsmE	K09761	orf, hypothetical protein (VIMSS)	3.96322	3.89977
1298	15813	b1694	ydiF	K19709	fused predicted acetyl-CoA:acetoacetyl-CoA transferase: alpha subunit/beta subunit (NCBI)	3.93724	7.75788
1016	15435	b1315	ycjS		predicted oxidoreductase, NADH-binding (NCBI)	3.92817	4.07533
1028	15448	b1328	pgrR	K24082	predicted DNA-binding transcriptional regulator (NCBI)	3.91343	4.74046
1248	15750	b1629	rsxC	K03615	electron transport complex protein RnfC (NCBI)	3.84945	5.71319
804	15152	b1029	ycdU		predicted inner membrane protein (NCBI)	3.84536	7.04966
2507	17286	b3215	yhcA		predicted periplasmic chaperone protein (NCBI)	3.82454	9.89976
3153	18144	b4116	adiY	K03755	DNA-binding transcriptional activator (NCBI)	3.81787	16.5962
3309	18336	b4312	fimB	K07357	tyrosine recombinase/inversion of on/off regulator of fimA (NCBI)	3.7895	10.2561
2103	16778	b2689	yqaA		conserved inner membrane protein (NCBI)	3.71707	4.48701
2776	17648	b3587	yiaW		conserved inner membrane protein (NCBI)	3.69364	7.75816
398	14669	b0532	sfmD	K07354	predicted outer membrane export usher protein (NCBI)	3.66798	12.9329
1979	16604	b2505	yfgH		predicted outer membrane lipoprotein (NCBI)	3.6252	6.38368
2621	17461	b3398	igaA		predicted inner membrane protein (NCBI)	3.57327	3.46019
492	14785	b0648	ybeU		predicted tRNA ligase (NCBI)	3.56949	6.53378
419	14695	b0559	ybcW		DLP12 prophage; predicted protein (NCBI)	3.52001	4.5813
341	14597	b0460	hha	K05839	modulator of gene expression, with H-NS (NCBI)	3.50681	6.7123
2110	16790	b2706	gutM	K02466	DNA-binding transcriptional activator of glucitol operon (NCBI)	3.50319	3.15506
1865	16477	b2372	yfdV	K13936	predicted transporter (NCBI)	3.49759	3.04989
1912	16533	b2434	ypeA		orf, hypothetical protein (VIMSS)	3.47688	3.36108
1847	16459	b2354	yfdK		CPS-53 (KpLE1) prophage; conserved protein (NCBI)	3.45338	6.53211
812	15163	b1041	csgB	K04335	curlin nucleator protein, minor subunit in curli complex (NCBI)	3.4522	4.59359
3473	1936837	b2702	srlA	K02783	glucitol/sorbitol-specific enzyme IIC component of PTS (NCBI)	3.43635	4.188
1428	15967	b1849	purT	K08289	phosphoribosylglycinamide formyltransferase 2 (NCBI)	3.43542	3.43023
638	14958	b0833	pdeI		conserved inner membrane protein (NCBI)	3.36222	13.1444
208	14435	b0297	eaeH		attaching and effacing protein, pathogenesis factor (RefSeq)	3.34802	3.31056
3525	1937039	b4452	gadY	K18525	unknown RNA (NCBI)	3.34696	8.04126
639	14959	b0834	dgcI		predicted diguanylate cyclase (NCBI)	3.34056	9.05985
1181	15664	b1542	ydfI		predicted mannonate dehydrogenase (NCBI)	3.32884	4.67468
3178	18173	b4145	yjeJ		hypothetical protein (NCBI)	3.31473	9.73813
1861	16473	b2368	emrK	K07797	EmrKY-TolC multidrug resistance efflux pump, membrane fusion protein component (NCBI)	3.25667	8.3541
2705	17568	b3507	dctR	K21901	protein involved in metabolism of C4-dicarboxylates (Katherine Huang)	3.24619	9.9883
1684	16275	b2166	psuK	K16328	predicted kinase (NCBI)	3.23984	7.42758
383	14648	b0511	allW	K10975	putative transport protein (VIMSS)	3.23896	11.7609
1633	16216	b2109	yehb	K07347	predicted outer membrane protein (NCBI)	3.22166	13.1918
2506	17285	b3214	gltF		periplasmic protein (NCBI)	3.18895	12.1367
2249	16957	b2877	mocA	K07141	hypothetical protein (NCBI)	3.18712	9.21626
3280	18304	b4280	nanY		putative dehydrogenase (VIMSS)	3.18552	5.11445
1518	16083	b1970	hiuH	K07127	hypothetical protein (NCBI)	3.16561	3.69885
739	15074	b0950	pqiA	K03808	paraquat-inducible membrane protein A (NCBI)	3.16481	3.77853
76	14259	b0113	pdhR	K05799	transcriptional regulator of pyruvate dehydrogenase complex (NCBI)	3.15263	3.0555
1019	15439	b1319	ompG	K14053	outer membrane porin (NCBI)	3.12811	8.67265
407	14681	b0545	ybcL		DLP12 prophage; predicted kinase inhibitor (NCBI)	3.11559	4.75349
2805	17682	b3621	rfaC	K02841	ADP-heptose:LPS heptosyl transferase I (NCBI)	3.10848	6.86835
2707	17570	b3509	hdeB	K19778	orf, hypothetical protein (VIMSS)	3.09131	8.20407
2887	17787	b3727	pstC	K02037	phosphate transporter subunit (NCBI)	3.09105	5.40154
1663	16253	b2144	sanA	K03748	hypothetical protein (NCBI)	3.07229	10.2002
625	14945	b0820	ybiT		fused predicted transporter subunits of ABC superfamily: ATP-binding components (NCBI)	3.03176	4.7538
2706	17569	b3508	yhiD	K07507	predicted Mg(2+) transport ATPase inner membrane protein (NCBI)	3.01726	13.8803
